# Convergence and constraint in glucosinolate evolution across the Brassicaceae

**DOI:** 10.1101/2025.04.23.650103

**Authors:** Amanda Agosto Ramos, Kevin A. Bird, Annanya Jain, Gabriel Phillip, Odinaka Okegbe, Lucy Holland, Daniel Kliebenstein

**Affiliations:** Department of Plant Sciences, University of California, Davis One Shields Ave, Davis, CA, 95616 USA; Plant Biology Graduate Group, University of California, Davis One Shields Ave, Davis, CA, 95616 USA; Genetic and Genomics Graduate Group, University of California, Davis One Shields Ave, Davis, CA, 95616 USA

## Abstract

Diversity in plant specialized metabolites plays critical roles in plant-environment interactions. In longer evolutionary scales, e.g. between families or orders, this diversity arises from whole-genome and tandem duplication events. Less is known about the evolutionary patterns shaping chemical diversity at shorter scales, e.g. within a family. Utilizing the aliphatic glucosinolate pathway we explored how the terminal structural modification enzyme GSL-OH evolved across the *Brassicaceae* and the genomic processes that control presence-absence variation of its products (R)-2-hydroxy-but-3-enyl and (S)-2-hydroxy-but-3-enyl. We implemented a phylo-functional approach where we functionally validated GSL-OH orthologs across the Brassicaceae and used that information to map the genomic origin and trajectory of the loci. This uncovered a complex mechanism involving at least three ancestral loci with extensive gene loss across all species creating unequal retention across the phylogenetic relationships. Convergent evolution in enantiomeric specificity was observed where several independent species had tandem duplicates diverged towards producing the R or S enantiomers. To explore potential biological differences between the enantiomers, we performed *Trichoplusia ni* insect assays and *Botrytis cinerea* detached leaf assays. We found that plants with the S enantiomer were more susceptible to *B. cinerea* infection while plants with the R enantiomer seemed more susceptible to *T. ni* herbivory. This variation in activity between the precursor and different enantiomeric products may shape the recurrent evolution of their production.
