## Supplementary table 1 for "Convergence and constraint in glucosinolate evolution across the Brassicaceae"

### Sheet: species_overview
	Classification		Metabolic phenotype from literature					Gene PAV from phylogenies (Figure 3, and supplementary figures)
Species	Lineage (Supertribe)	Tribe	Methionine	MSO	but-3-enyl	2HB3		GSL-OH	AOP from gene phylogeny- Not validated		Source
Arabidopsis lyrata	I - Camelinodae	Arabidopsideae trib. nov.	Present	Present	Absent	Absent		Absent	Present		Clauss, M.J., Dietel, S., Schubert, G. et al. Glucosinolate and Trichome Defenses in a Natural Arabidopsis lyrata Population. J Chem Ecol 32, 2351–2373 (2006). https://doi.org/10.1007/s10886-006-9150-8
Arabidopsis thaliana	I - Camelinodae	Arabidopsideae trib. nov.	Present	Present	Present	Present		Functional	Present		Windsor, A. J., Reichelt, M., Figuth, A., Svatoš, A., Kroymann, J., Kliebenstein, D. J., ... & Mitchell-Olds, T. (2005). Geographic and evolutionary diversification of glucosinolates among near relatives of Arabidopsis thaliana (Brassicaceae). Phytochemistry, 66(11), 1321-1333.
Boechera stricta	I - Camelinodae	Boechereae	Present	Present	Absent	Absent		Non-functional	Absent		Fahey, J. W., 2001
Brassica juncea ssp. integrifolia MIZ-19 v1.1	II - Brassicodae	Brassiceae	Present	Present	Present	Present		Functional	Present		Bhandari, S. R., Jo, J. S., & Lee, J. G. (2015). Comparison of glucosinolate profiles in different tissues of nine Brassica crops. Molecules, 20(9), 15827-15841.
Brassica oleracea capitata v1.0	II - Brassicodae	Brassiceae	Present	Present	Present	Present		Absent	Absent		Iwar, K., Desta, K. T., Ochar, K., & Kim, S. H. (2024). Unveiling Glucosinolate Diversity in Brassica Germplasm and In Silico Analysis for Determining Optimal Antioxidant Potential. Antioxidants, 13(3), 376.
Brassica rapa	II - Brassicodae	Brassiceae	Present	Present	Present	Present		Functional	Present		Iwar, K., Desta, K. T., Ochar, K., & Kim, S. H. (2024). Unveiling Glucosinolate Diversity in Brassica Germplasm and In Silico Analysis for Determining Optimal Antioxidant Potential. Antioxidants, 13(3), 376.
Brassica repanda	II - Brassicodae	Brassiceae	Present	Present	Absent	Absent		Pending	Present		Horn, P. J., & Vaughan, J. G. (1983). Seed glucosinolates of fourteen wild Brassica species. Phytochemistry, 22(2), 465-470.
Cakile maritima v1.1	II - Brassicodae	Brassiceae	Present	Present	Present	Absent		Absent	Present		Fahey, J. W., 2001
Camelina sativa Prytzh v1.1	I - Camelinodae	Camelineae I	Present	Present	Absent	Absent		Absent	Present		Processed and analyzed samples in lab
Capsella grandiflora v1.1	I - Camelinodae	Camelineae I	Present	Present	Absent	Absent		Absent	Present		Czerniawski, P., Piasecka, A., & Bednarek, P. (2021). Evolutionary changes in the glucosinolate biosynthetic capacity in species representing Capsella, Camelina and Neslia genera. Phytochemistry, 181, 112571.
Capsella rubella v1.1	I - Camelinodae	Camelineae I	Present	Present	Absent	Absent		Absent	Present		Czerniawski, P., Piasecka, A., & Bednarek, P. (2021). Evolutionary changes in the glucosinolate biosynthetic capacity in species representing Capsella, Camelina and Neslia genera. Phytochemistry, 181, 112571.
Carrichtera annua	II - Brassicodae	Brassiceae	Present	Present	Present	Absent		Absent	Present		Daxenbichler, M. E., Spencer, G. F., Carlson, D. G., Rose, G. B., Brinker, A. M., & Powell, R. G. (1991). Glucosinolate composition of seeds from 297 species of wild plants. Phytochemistry, 30(8), 2623-2638.
Caulanthus amplexicaulis v1.1	II - Brassicodae	Thelypodieae	Present	Present	Present	Present		Functional	Absent		Relative does not have it; Daxenbichler, M. E., Spencer, G. F., Carlson, D. G., Rose, G. B., Brinker, A. M., & Powell, R. G. (1991). Glucosinolate composition of seeds from 297 species of wild plants. Phytochemistry, 30(8), 2623-2638.
Crambe hispanica v1.1	II - Brassicodae	Brassiceae	Present	Present	Present	Present		Functional	Present		Fahey, J. W., 2001
Descurainia pinnata	I - Camelinodae	Descurainieae	Present	Present	Present	Present		Functional	Present		Fahey, J. W., 2001
Descurainia sophioides v1.1	I - Camelinodae	Descurainieae	Present	Present	Present	Present		Functional	Present		Fahey, J. W., 2001
Diplotaxis acris	II - Brassicodae	Brassiceae	Present	Unknown	Unknown	Unknown		Absent	Absent		NA
Diplotaxis erucoides	II - Brassicodae	Brassiceae	Present	Present	Present	Absent		Absent	Present		D’Antuono, L. F., Elementi, S., & Neri, R. (2008). Glucosinolates in Diplotaxis and Eruca leaves: Diversity, taxonomic relations and applied aspects. Phytochemistry, 69(1), 187-199.
Diplotaxis harra	II - Brassicodae	Brassiceae	Present	Present	Present	Absent		Non-functional	Present		D’Antuono, L. F., Elementi, S., & Neri, R. (2008). Glucosinolates in Diplotaxis and Eruca leaves: Diversity, taxonomic relations and applied aspects. Phytochemistry, 69(1), 187-199.
Diplotaxis muralis	II - Brassicodae	Brassiceae	Present	Present	Absent	Absent		Absent	Absent		D’Antuono, L. F., Elementi, S., & Neri, R. (2008). Glucosinolates in Diplotaxis and Eruca leaves: Diversity, taxonomic relations and applied aspects. Phytochemistry, 69(1), 187-199.
Diplotaxis tenuifolia	II - Brassicodae	Brassiceae	Present	Present	Absent	Absent		Absent	Absent		D’Antuono, L. F., Elementi, S., & Neri, R. (2008). Glucosinolates in Diplotaxis and Eruca leaves: Diversity, taxonomic relations and applied aspects. Phytochemistry, 69(1), 187-199.
Diplotaxis tenuisiliqua	II - Brassicodae	Brassiceae	Present	Present	Present	Absent		Non-functional	Present		D’Antuono, L. F., Elementi, S., & Neri, R. (2008). Glucosinolates in Diplotaxis and Eruca leaves: Diversity, taxonomic relations and applied aspects. Phytochemistry, 69(1), 187-199.
Diplotaxis viminea	II - Brassicodae	Brassiceae	Present	Absent	Absent	Absent		Absent	Absent		Daxenbichler, M. E., Spencer, G. F., Carlson, D. G., Rose, G. B., Brinker, A. M., & Powell, R. G. (1991). Glucosinolate composition of seeds from 297 species of wild plants. Phytochemistry, 30(8), 2623-2638.
Diptychocarpus strictus v2.1	III - Hesperodae	Chorisporeae	Present	Unknown	Unknown	Unknown		Pending	Present		NA
Eruca sativa	II - Brassicodae	Brassiceae	Present	Present	Absent	Absent		Absent	Absent		Fahey, J. W., 2001; Bennett, R. N., Mellon, F. A., Botting, N. P., Eagles, J., Rosa, E. A., & Williamson, G. (2002). Identification of the major glucosinolate (4-mercaptobutyl glucosinolate) in leaves of Eruca sativa L.(salad rocket). Phytochemistry, 61(1), 25-30.
Eruca vesicaria v1.1	II - Brassicodae	Brassiceae	Present	Present	Absent	Absent		Absent	Absent		Fahey, J. W., 2001
Erysimum cheiranthoides	I - Camelinodae	Erysimeae	Present	Present	Absent	Absent		Absent	Absent		Fahey, J. W., 2001
Euclidium syriacum v1.1	III - Hesperodae	Euclidieae	Present	Present	Absent	Absent		Functional	Present		Brown, J., & Morra, M. J. (2005). Glucosinolate-Containing Seed Meal as a Soil Amendment to Control Plant Pests: 2000-2002 (No. NREL/SR-510-35254). National Renewable Energy Lab.(NREL), Golden, CO (United States).
Eutrema salsugineum v1.0	II - Brassicodae	Eutremeae	Present	Present	Absent	Absent		Absent	Absent		aka Thellungiella halophila; Pang, Q., Chen, S., Li, L., & Yan, X. (2009). Characterization of glucosinolate—myrosinase system in developing salt cress Thellungiella halophila. Physiologia Plantarum, 136(1), 1-9.
Hirschfeldia incana	II - Brassicodae	Brassiceae	Present	Present	Present	Present		Pending	Present		Fahey, J. W., 2001
Iberis amara v1.1	NA	Iberideae I	Present	Present	Present	Absent		Absent	Present		Fahey, J. W., 2001
Isatis tinctoria v1.1	II - Brassicodae	Isatideae	Present	Present	Present	Present		Functional	Present		Fahey, J. W., 2001
Lepidium sativum v1.1	I - Camelinodae	Lepidieae	Present	Present	Present	Present		Absent	Absent		Fahey, J. W., 2001
Lunaria annua v1.1	NA	Biscutelleae	Present	Present	Absent	Absent		Absent	Absent		Fahey, J. W., 2001
Malcolmia maritima v1.1	I - Camelinodae	Malcolmieae	Present	Present	Absent	Absent		Non-functional	Present (AOP3)		Fahey, J. W., 2001
Moricandia nitens	II - Brassicodae	Brassiceae	Present	Unknown	Unknown	Unknown		Absent	Present		Perfectti, F., Gómez, J. M., González-Megías, A., Abdelaziz, M., & Lorite, J. (2017). Molecular phylogeny and evolutionary history of Moricandia DC (Brassicaceae). PeerJ, 5, e3964.; Daxenbichler
Moricandia sinaica	II - Brassicodae	Brassiceae	Present	Present	Present	Present		Non-functional	Present		El-Mekkawy, S., Shahat, A. A., Alqahtani, A. S., Alsaid, M. S., Abdelfattah, M. A., Ullah, R., ... & Sobeh, M. (2020). A polyphenols-rich extract from moricandia sinaica boiss. exhibits analgesic, anti-inflammatory and antipyretic activities in vivo. Molecules, 25(21), 5049.
Moricandia spinosa	II - Brassicodae	Brassiceae	Present	Unknown	Unknown	Unknown		Non-functional	Present		Perfectti, F., Gómez, J. M., González-Megías, A., Abdelaziz, M., & Lorite, J. (2017). Molecular phylogeny and evolutionary history of Moricandia DC (Brassicaceae). PeerJ, 5, e3964.; Daxenbichler
Moricandia suffruticosa	II - Brassicodae	Brassiceae	Present	Unknown	Present	Unknown		Pending	Present		Perfectti, F., Gómez, J. M., González-Megías, A., Abdelaziz, M., & Lorite, J. (2017). Molecular phylogeny and evolutionary history of Moricandia DC (Brassicaceae). PeerJ, 5, e3964.; Daxenbichler
Myagrum perfoliatum v2.1	II - Brassicodae	Isatideae	Present	Present	Present	Present		Functional	Present		H29; https://www.gcirc.org/publications/archives/irc-proceedings-until-2015/9th-irc-cambridge-united-kingdom-1995-vol-3-4
Raphanus sativus	II - Brassicodae	Brassiceae	Present	Present	Absent	Absent		Non-functional	Absent		In lab and Daxenbichler, M. E., Spencer, G. F., Carlson, D. G., Rose, G. B., Brinker, A. M., & Powell, R. G. (1991). Glucosinolate composition of seeds from 297 species of wild plants. Phytochemistry, 30(8), 2623-2638.
Rorippa islandica v1.1	I - Camelinodae	Cardamineae	Present	Present	Present	Absent		Absent	Present		Fahey, J. W., 2001
Schrenkiella parvula v2.2	II - Brassicodae	Schrenkielleae trib. nov.	Present	Unknown	Unknown	Unknown		Absent	Present		NA
Sinapis alba v3.	II - Brassicodae	Brassiceae	Present	Present	Present	Present		Functional	Present		Fahey, J. W., 2001
Stanleya pinnata v1.1	II - Brassicodae	Thelypodieae	Present	Present	Present	Present		Functional	Present		Fahey, J. W., 2001
Thlaspi arvense v1.1	II - Brassicodae	Thlaspideae	Present	Present	Absent	Absent		Absent	Present		Fahey, J. W., 2001
Species only included for Fig 1:
Brassica tournefortii	II - Brassicodae	Brassiceae	Present	Present	Present	Present		Present	Absent		Horn, P. J., & Vaughan, J. G. (1983). Seed glucosinolates of fourteen wild Brassica species. Phytochemistry, 22(2), 465-470.
Brassica gravinae	II - Brassicodae	Brassiceae	Present	Present	Present	Present		Present	Absent		Horn, P. J., & Vaughan, J. G. (1983). Seed glucosinolates of fourteen wild Brassica species. Phytochemistry, 22(2), 465-470.
	I - Camelinodae	Arabidopsideae trib. nov.	Present	Present	Present	Absent		Absent	Absent
Number of species with compound/enzyme (46 species)			46	39	23	15		12	31
Number of species with compound/enzyme (50 species)	32		49	42	26	17		12	31		Moricandia nitens, spinosa, and suffruticosa can also be considered varieties of Moricandia arvensis. M. arvensis has been reported to make but-3-enyl and 2HB3; but it is unclear if the three include either.
				6				Functional	Present
Cleome albescens (outgroup)	Not a Brassicaceae	Not a Brassicaceae	Present	Absent	Absent	Absent		Absent	Absent		In lab
