## Supplementary table 2 for "Convergence and constraint in glucosinolate evolution across the Brassicaceae"

### Sheet: AOP2_3_clade
Species queried	Lineage (Supertribe)	Species with AOP2/3 orthologs
Arabidopsis lyrata	I - Camelinodae	Arabidopsis lyrata	AL6G49890
Arabidopsis thaliana	I - Camelinodae	Arabidopsis thaliana	AT4G03060
Boechera stricta	I - Camelinodae	Boechera stricta		AT4G03050
Brassica juncea ssp. integrifolia MIZ-19 v1.1	II - Brassicodae	Brassica juncea	Braju.11G394800	Braju.02G245200	Braju.03G298800	Braju.13G336300	Braju.09G021200
Brassica oleracea capitata v1.0	II - Brassicodae
Brassica rapa	II - Brassicodae	Brassica rapa	Brara.B02636
Brassica repanda	II - Brassicodae	Brassica repanda	Brepanda.00039963	Brara.C02776	Brara.I00199
Cakile maritima v1.1	II - Brassicodae	Cakile maritima	Camar.0095s0059
Camelina sativa Prytzh v1.1	I - Camelinodae	Camelina sativa	CsPrytzh.02G028800
Capsella grandiflora v1.1	I - Camelinodae	Capsella grandiflora	Cagra.2552s0023
Capsella rubella v1.1	I - Camelinodae	Capsella rubella	Carub.0006s3401
Carrichtera annua	II - Brassicodae	Carrichtera annua	Cannua.00007407	Cannua.00007773
Caulanthus amplexicaulis v1.1	II - Brassicodae
Cleome albescens	I - Camelinodae
Crambe hispanica v1.1	II - Brassicodae	Crambe hispanica	Crahi.0108s0065	Crahi.1585s0003
Descurainia pinnata	I - Camelinodae	Descurainia pinnata	Alyli.0009s0329
Descurainia sophioides v1.1	I - Camelinodae	Descurannia sophia	Desop.0039s0116
Diplotaxis acris	II - Brassicodae
Diplotaxis erucoides	II - Brassicodae	Diplotaxis erucoides	Derucoides.00034966
Diplotaxis harra	II - Brassicodae	Diplotaxis harra	Dharra.00049988
Diplotaxis muralis	II - Brassicodae
Diplotaxis tenuifolia	II - Brassicodae
Diplotaxis tenuisiliqua	II - Brassicodae	Diplotaxis tenuisiliqua	Dtenuisiliqua.0002623
Diplotaxis viminea	II - Brassicodae
Diptychocarpus strictus v2.1	III - Hesperodae	Diptychocarpus strictus	Distr.0010s95400
Eruca sativa	II - Brassicodae
Eruca vesicaria v1.1	II - Brassicodae
Erysimum cheiranthoides	I - Camelinodae
Euclidium syriacum v1.1	III - Hesperodae	Euclidium syriacum	Eusyr.0043s0042
Eutrema salsugineum v1.0	II - Brassicodae
Hirschfeldia incana	II - Brassicodae	Hirschfeldia incan	Hincana00013037	Hincana00007386
Iberis amara v1.1	NA	Iberis amara	Ibeam.2784s0001	Ibeam.4665s0003	Ibeam.4043s0003
Isatis tinctoria v1.1	II - Brassicodae	Isatis tinctoria	Isati.3575s0002	Isati.0596s0007	Isati.4898s0001
Lepidium sativum v1.1	I
Malcolmia maritima v1.1	NA	Malcolmia maritima	Mamar.0100s0003	Mamar.0100s0005
Moricandia nitens	I - Camelinodae	Moricandia nitens	Mnitens.00017464	Mnitens.00017074
Moricandia sinaica	II - Brassicodae	Moricandida sinaica	Msinaica.00034235	Msinaica.00027664
Moricandia spinosa	II - Brassicodae	Moricandida spinosa	Mspinosa.00010699	Mspinosa.00038965	Mspinosa.00055249	Mspinosa.00045033
Moricandia suffruticosa	II - Brassicodae	Moricandida suffruticosa	Msuffruticosa.000092	Msuffruticosa.000231
Myagrum perfoliatum v2.1	II - Brassicodae	Myagrum perfoliatum	Myper.0011s0541
Raphanus sativus	II - Brassicodae
Rorippa islandica v1.1	II - Brassicodae	Rorippa islandica	Roisl.0082s0363
Schrenkiella parvula v2.2	I - Camelinodae	Schrenkiella parvula	Sp6g03090
Sinapis alba v3.	II - Brassicodae	Sinapis alba	Sialb.0016s0175	Sialb.1049s0032	Stapi.0234s0018
Stanleya pinnata v1.1	II - Brassicodae	Stanleya pinnata	Stapi.3195s0002
Thlaspi arvense v1.1	II - Brassicodae	Thlaspi arvense
