## Supplementary table 3 for "Convergence and constraint in glucosinolate evolution across the Brassicaceae"

### Sheet: gsloh_active_site_overview
		97.7273	52.2727	95.4545	84.0909	97.7273	97.7273	68.1818	77.2727	45.4545	40.9091	# of NA	protein length
	Most common aa	T	S	L	Y	H	D	H	R	F	V
A	AT2G25450	T	S	L	F	H	D	H	R	F	V	0	359
A	Alyli.0054s0075	T	T	L	Y	H	D	H	R	F	V	0	363
A	Alyli.0282s0030	T	I	L	Y	H	D	H	R	F	V	0	363
A	Bostr.26326s0118	T	S	L	F	H	D	H	R	F	V	0	358
	Braju.03G405000	T		L								0
A	Desop.0248s0927	T	T	L	Y	H	D	H	R	F	V	0	363
A	Mamar.0031s0026	T	S	L	F	DEL	DEL	H	R	F	T	2	340
B	Braju.04G167000	T	S	L	Y	H	D	H	R	R	V	0	358
B	Braju.04G167100	T	S	L	Y	H	D	H	R	R	V	0	358
B	Braju.04G167200	T	S	L	Y	H	D	H	R	F	V	0	358
B	Brara.D01848	T	S	L	Y	H	D	DEL	DEL	DEL	DEL	4	282
B	Brara.D01849	T	S	L	Y	H	D	I	K	DEL	DEL	2	283
B	Caamp.0105s0129	T	S	L	Y	H	D	H	R	F	S	0	358
B	Hincana00034316	T	S	L	Y	H	D	H	R	F	P	0	352
B	Msuffruticosa.00036638	T	T	L	Y	H	D	H	R	F	P	0	325
B'	Brepanda.00026522	T	S	L	Y	H	D	H	R	F	V	0	356
B'	Isati.0111s0004	T	T	L	Y	H	D	H	R	F	V	0	363
B'	Isati.0576s0034	T	S	L	Y	H	D	H	R	F	V	0	363
B'	Isati.0905s0036.1	T	S	L	Y	H	D	H	R	F	V	0	364
B'	Msinaica.00026727	T	S	L	Y	H	D	DEL	R	F	V	1	335
B'	Mspinosa.00020787	DEL	DEL	L	Y	H	D	DEL	R	F	V	3	299
B'	Msuffruticosa.00012470	T	S	L	Y	H	D	H	R	F	V	0	374
B'	Myper.0004s0500	T	S	L	Y	H	D	H	R	F	V	0	364
B'	Myper.0004s0502	T	S	L	Y	H	D	H	R	F	V	0	380
B'	Stapi.4447s0001	T	S	L	Y	H	D	T	V	DEL	P	1	366
B'	Stapi.7214s0002	T	S	L	Y	H	D	S	E	DEL	N	1	319
B'	Brara.K01198	T	S	L	Y	H	D	H	R	F	V	0	354
C	Brepanda.00021005	T	T	L	Y	H	D	DEL	DEL	I	T	2	329
C	Crahi.0578s0006	T	T	L	Y	H	D	H	R	V	T	0	361
C	Crahi.0612s0012	T	T	L	Y	H	D	H	R	V	T	0	361
	Isati.0701s0004											0
	Isati.0868s0008											0
	Isati.0868s0011											0
	Isati.0868s0021											0
	Isati.0905s0035											0
C	Dharra.00051477	Not included due to lenght										0	251
	Isati.1240s0029											0
C	Dtenuisiliqua.00017018	T	T	L	Y	H	D	H	R	V	T	0	344
C	Dtenuisiliqua.00032667	T	T	L	Y	H	D	DEL	R	V	T	1	331
C	H.incana00012582	T	T	L	Y	H	D	DEL	R	V	T	1	360
C	Hincana00039109	T	T	L	Y	H	D	H	R	V	T	0	394
C	Mspinosa.00027863	T	T	L	Y	H	D	H	R	V	T	0	349
C	Rsativus.108851740	T	T	L	Y	H	D	H	R	V	T	0	361
C	Sialb.0020s0698	T	T	L	Y	H	D	H	R	V	T	0	361
C	Sialb.0099s0052	T	T	L	Y	H	D	H	R	V	T	0	361
C	Sialb.1587s0010	T	T	L	Y	H	D	H	R	V	T	0	361
	Distr.0010s35900	T	T	L	F	H	D	R	L	DEL	P	1	363
	Eusyr.0020s0284	T	N	L	F	H	D	S	L	DEL	P	1	363
	Eusyr.0020s0286	T	S	L	F	H	D	L	L	DEL	P	1	376
	Eusyr.0020s0287	T	S	L	F	H	D	L	L	DEL	P	1	376
	# Of NA	1	1	0	0	1	1	6	2	8	2
	T	42	17	0	0	0	0	1	0	0	13
	S		22	0	0	0	0	2	0	0	1
	N		0	0	0						1
	L			43	0	0	0	2	4	0	0
	I		1	0	0	0	0	1	0	1	0
	Y				35	0	0	0	0	0	0
	F				7	0	0	0	0	20	0
	H					41	0	29	0	0	0
	D						42	6	2	8	2
	P							0	0	0	7
	R							1	33	2	0
	V								1	11	18
	E								1	0	0
	K								1	0	0
		43	41	43	42	42	43	48	44	50	44
	MAX	42	22	43	35	41	42	29	33	20	18
	PERCENTAGE	97.6744	53.6585	100	83.3333	97.619	97.6744	60.4167	75	40	40.9091
